# Nitrate-driven anaerobic oxidation of ethane and butane by bacteria

**DOI:** 10.1101/2023.08.24.554723

**Authors:** Mengxiong Wu, Jie Li, Chun-Yu Lai, Andy O Leu, Shengjie Sun, Rui Gu, Dirk V Erler, Lian Liu, Lin Li, Gene W. Tyson, Zhiguo Yuan, Simon J. McIlroy, Jianhua Guo

## Abstract

The short-chain gaseous alkanes (ethane, propane and butane; SCGAs) are important components of natural gas, yet our understanding of their fate in environmental systems is poorly understood. Microbially mediated anaerobic oxidation of SCGAs coupled to nitrate reduction has been demonstrated for propane, but is yet to be shown for ethane or butane – despite being energetically feasible. Here we report two independent bacterial enrichments performing anaerobic ethane and butane oxidation, respectively, coupled to nitrate reduction to dinitrogen gas and ammonium. Isotopic ^13^C-and ^15^N-labelling experiments, mass and electron balance tests, and metabolite and meta-omics analyses collectively reveal that the recently described propane-oxidising ‘*Candidatus* Alkanivorans nitratireducens’ was also responsible for nitrate-dependent anaerobic oxidation of the SCGAs in both these enrichments. The complete genome of this species encodes alkylsuccinate synthase genes for the activation of ethane/butane via fumarate addition. Further substrate range tests confirm ‘*Ca.* A. nitratireducens’ is metabolically versatile, being able to degrade ethane, propane and butane under anaerobic conditions. Moreover, our study proves nitrate as an additional electron sink for ethane and butane in anaerobic environments, and for the first time demonstrates the use of the fumarate addition pathway in anaerobic ethane oxidation. These findings significantly contribute to our understanding of microbial metabolism of SCGAs in anaerobic environments.

---

Short-chain gaseous alkanes (SCGAs), including ethane, propane and butane, are abundant components of natural gas (up to 20%) and contribute significantly to the formation of tropospheric ozone and secondary organic aerosols, ^1–3^, thus negatively impacting air quality and climate^4,5^. The atmospheric SCGA emissions have greatly increased since preindustrial times, reaching ∼10 Tg yr^-1^ for ethane, propane, butane and ∼4 Tg yr^-1^ for *iso*-butane^6,7^. Fortunately, microorganisms can utilize the SCGAs under aerobic and anaerobic conditions, significantly reducing their flux from natural ecosystems to the atmosphere^8,9^.

While the microbiology of aerobic oxidation of SCGAs has been well studied^10^, the microorganisms and metabolic pathways involved in the anaerobic oxidation of these gases have only been identified in recent years. The archaeal species ‘*Candidatus* Argoarchaeum ethanivorans’ and ‘*Candidatus* Syntrophoarchaeum’ oxidize ethane and butane via the formation of ethyl-or butyl-coenzyme M, respectively, in syntrophic consortia with sulfate-reducing bacteria (SRB) ^11,12^. In contrast, the deltaproteobacterial isolate *Desulfosarcina aeriophaga* BuS5 oxidize propane and butane via reaction with fumarate, generating propyl-and butyl-succinates (the fumarate addition pathway), coupled to the direct reduction of sulfate to sulfide^13,14^. Our recent study described a bacterial species ‘*Candidatus* Alkanivorans nitratireducens’ belonging to the Class of Symbiobacteriia that can oxidize propane via the fumarate addition pathway coupled to the reduction of nitrate to nitrite^15^. The oxidation of ethane and butane coupled to nitrate reduction is yet to be shown, but would also be thermodynamically feasible (Equations 1 and 2) and potentially important given the prevalence of nitrate in natural environments^16,17^.

Especially, anaerobic ethane oxidation remains poorly understood, with direct evidence for this metabolic process limited to archaea^11,18^. Indeed, ethane activation mediated by bacteria has not been proven, in clear contrast to the multiple discoveries of SRB-mediated anaerobic propane and butane degradation^13,19,20^. The fumarate addition pathway is considered the most common mechanism for anaerobic degradation of hydrocarbons including propane, butane and various other n-alkanes ranging from C_6_ (n-hexane) to C_16_ (n-hexadecane) ^21–24^. The oxidation of ethane via this mechanism is also likely to occur in the environment, given ethyl-succinate, the signature metabolite generated by ethane activation via reaction with fumarate, is frequently detected in hydrocarbon-rich environments, such as crude oil production wells, coal beds and oilfields^25–27^. However, physiological evidence for anaerobic ethane oxidation via the fumarate addition pathway is lacking.

In this study, we address these knowledge gaps by enriching microbial consortia able to couple anaerobic ethane and butane oxidation to nitrate reduction, and characterizing the key metabolic pathways via a multi-omics approach (metagenomics, metatranscriptomics and metaproteomics). The alkane oxidising population in both enrichments is the same species as anaerobic propane degrading strain ‘*Ca.* A. nitratireducens’ identified previously^15^, and is suggested to mediate ethane and butane oxidation via reactions with fumarate.
