## Supplementary material for "Nitrate-driven anaerobic oxidation of ethane and butane by bacteria": SI data 1-MAG information

### Sheet: C2 MAG info
Bin ID	%Completeness	%Contamination	Genome size (Mb)	#Contig	Maximal contig	Minimal contig	N50	# N	# gap	% GC	GTDB classification
C2_01	82.03	1.72	1	5	992002	2428	992002	0	0	43.75	d__Bacteria;p__Patescibacteria;c__4484-211;o__4484-211;f__;g__;s__
C2_SYM (Strain E)	96.04	0	2.42	5	1865741	1814	1865741	0	0	57.99	d__Bacteria;p__Firmicutes_E;c__Symbiobacteriia;o__;f__;g__;s__
C2_02	93.98	0.93	2.84	2	2835312	1643	2835312	0	0	61.01	d__Bacteria;p__Armatimonadota;c__Fimbriimonadia;o__Fimbriimonadales;f__Fimbriimonadaceae;g__OLB18;s__OLB18 sp001567425
C2_03	97.77	3.63	3.37	122	138513	1575	52079	0	0	39.41	d__Bacteria;p__Bacteroidota;c__Ignavibacteria;o__Ignavibacteriales;f__Melioribacteraceae;g__DSXH01;s__
C2_04	91.36	4.91	4.7	15	2586874	2227	2586874	0	0	61.06	d__Bacteria;p__Chloroflexota;c__Anaerolineae;o__Promineofilales;f__Promineofilaceae;g__Promineofilum;s__
C2_05	97.04	0.54	2.78	126	113663	1517	49145	0	0	36.13	d__Bacteria;p__Bacteroidota;c__Bacteroidia;o__Flavobacteriales;f__Vicingaceae;g__BCD5;s__BCD5 sp013112825
C2_06	97.39	7.86	5.72	25	1578230	2670	740281	0	0	71.34	d__Bacteria;p__Proteobacteria;c__Gammaproteobacteria;o__Burkholderiales;f__SG8-39;g__;s__
C2_07	99.15	2.14	3.37	32	2398097	1566	2398097	0	0	60.29	d__Bacteria;p__Actinobacteriota;c__Acidimicrobiia;o__ATN3;f__ATN3;g__ATN3;s__
C2_08	72.73	0.36	2.38	142	103366	1501	35267	50	5	60.63	d__Bacteria;p__Chloroflexota;c__Anaerolineae;o__Anaerolineales;f__EnvOPS12;g__UBA7227;s__UBA7227 sp002473085
C2_09	70.62	0	0.83	11	257592	3296	157133	0	0	38.34	d__Bacteria;p__Patescibacteria;c__Microgenomatia;o__UBA1406;f__GWC2-37-13;g__GWC2-37-13;s__GWC2-37-13 sp002050095
C2_10	99.44	0.56	4.23	58	1864031	1889	1623369	0	0	34.86	d__Bacteria;p__Bacteroidota;c__Ignavibacteria;o__Ignavibacteriales;f__Ignavibacteriaceae;g__IGN2;s__IGN2 sp013285405
C2_11	93.64	1.82	4.2	11	1462922	2259	842440	0	0	56.19	d__Bacteria;p__Chloroflexota;c__Anaerolineae;o__Anaerolineales;f__EnvOPS12;g__OLB14;s__
C2_12	96.58	5.13	6.19	41	5829828	1718	5829828	30	3	68.28	d__Bacteria;p__Acidobacteriota;c__Vicinamibacteria;o__Vicinamibacterales;f__Fen-181;g__;s__
C2_13	97.27	2.46	3.71	89	818295	1508	419018	30	3	55.85	d__Bacteria;p__Bacteroidota;c__UBA10030;o__UBA10030;f__;g__;s__
C2_14	70.95	0.43	2.4	55	875129	1551	115667	134	3	69.41	d__Bacteria;p__Proteobacteria;c__Gammaproteobacteria;o__Burkholderiales;f__Burkholderiaceae;g__SCN-69-89;s__SCN-69-89 sp003577305
C2_15	87.88	5.49	4.59	96	259828	1560	91802	20	2	67.84	d__Bacteria;p__Gemmatimonadota;c__Gemmatimonadetes;o__Gemmatimonadales;f__Gemmatimonadaceae;g__JABWBJ01;s__
C2_16	94.31	5.13	3.6	60	217828	3697	102190	0	0	67	d__Bacteria;p__Gemmatimonadota;c__Gemmatimonadetes;o__Gemmatimonadales;f__Gemmatimonadaceae;g__PNKL01;s__
C2_17	98.08	2.43	3.87	9	1406019	8209	1401670	0	0	65.78	d__Bacteria;p__Proteobacteria;c__Alphaproteobacteria;o__Rhizobiales;f__Xanthobacteraceae;g__Pseudorhodoplanes;s__
C2_18	75.55	0	1.02	53	383520	1675	253432	110	2	38.35	d__Bacteria;p__Patescibacteria;c__Microgenomatia;o__UBA1406;f__UBA1406;g__UBA1406;s__
C2_19	94.71	3.15	3.45	108	168524	1570	66742	10	1	70.44	d__Bacteria;p__Chloroflexota;c__Ellin6529;o__CSP1-4;f__CSP1-4;g__;s__
C2_20	90.58	3.45	5.9	79	1040399	1971	358084	30	3	69.87	d__Bacteria;p__Proteobacteria;c__Alphaproteobacteria;o__Rhizobiales;f__Xanthobacteraceae;g__FEB-22;s__FEB-22 sp003105195
C2_21	94.69	1.12	3.52	91	156551	4804	55272	377	2	33.05	d__Bacteria;p__Bacteroidota;c__Ignavibacteria;o__Ignavibacteriales;f__Ignavibacteriaceae;g__Ignavibacterium;s__Ignavibacterium sp002050295
C2_22	92.9	0.93	3.46	46	2097360	2374	2097360	20	2	70.73	d__Bacteria;p__Chloroflexota;c__Ellin6529;o__CSP1-4;f__CSP1-4;g__SPCO01;s__
C2_23	96.97	2	5.84	28	578715	10072	288227	0	0	56.79	d__Bacteria;p__Chloroflexota;c__Anaerolineae;o__UBA4142;f__SHND01;g__SHND01;s__
C2_24	98.85	2.3	7.49	25	1822139	6468	655157	20	2	63.99	d__Bacteria;p__Planctomycetota;c__Planctomycetes;o__Pirellulales;f__Thermoguttaceae;g__;s__
C2_25	88.98	2.91	4.07	97	141892	6143	54163	0	0	67.23	d__Bacteria;p__Cyanobacteria;c__Sericytochromatia;o__S15B-MN24;f__UBA4093;g__UBA4093;s__
C2_26	97.79	2.14	5.13	12	1431294	16385	1139253	0	0	71.9	d__Bacteria;p__Acidobacteriota;c__Thermoanaerobaculia;o__UBA5066;f__UBA5066;g__UBA5066;s__
C2_27	98.86	4.91	9.9	59	1173088	2745	630911	0	0	64.08	d__Bacteria;p__Chloroflexota;c__Anaerolineae;o__Ardenticatenales;f__Ardenticatenaceae;g__;s__
C2_28	88.5	1.03	2.65	44	298719	7553	96939	10	1	68.3	d__Bacteria;p__Proteobacteria;c__Gammaproteobacteria;o__GCA-2729495;f__GCA-2729495;g__QUBU01;s__QUBU01 sp014337915
C2_29	96.99	0.55	2.82	42	478189	1546	216123	120	3	49.65	d__Bacteria;p__Bacteroidota;c__Kapabacteria;o__Kapabacteriales;f__Kapabacteriaceae;g__OLB6;s__OLB6 sp001567175
C2_30	92.42	1.82	4.71	33	1470782	1514	1388798	76	1	66.4	d__Bacteria;p__Chloroflexota;c__Anaerolineae;o__SBR1031;f__UBA2029;g__;s__
C2_31	96.04	0.99	3.07	21	426136	6119	335829	0	0	66.57	d__Bacteria;p__Chloroflexota;c__Dehalococcoidia;o__UBA2991;f__UBA2991;g__UCB2;s__UCB2 sp003577245
C2_32	86.32	2.14	2.9	71	232902	1528	98120	0	0	73.66	d__Bacteria;p__Actinobacteriota;c__Acidimicrobiia;o__IMCC26256;f__;g__;s__
C2_33	96.16	3.82	5.84	146	234272	1534	76796	0	0	65.33	d__Bacteria;p__Chloroflexota;c__Anaerolineae;o__CG2-30-64-16;f__CG2-30-64-16;g__MWBF01;s__
C2_34	89.93	3.88	3.52	86	179882	1593	73692	0	0	71.25	d__Bacteria;p__Actinobacteriota;c__Thermoleophilia;o__Gaiellales;f__Gaiellaceae;g__Gaiella;s__
C2_35	94.95	0.04	3.91	72	204609	3706	89234	10	1	60.12	d__Bacteria;p__Desulfobacterota_B;c__Binatia;o__HRBIN30;f__HRBIN30;g__;s__
C2_36	73.08	1.85	4.32	131	663890	1511	74408	0	0	71.49	d__Bacteria;p__Proteobacteria;c__Gammaproteobacteria;o__Burkholderiales;f__SG8-39;g__JAABRB01;s__
C2_37	96.77	0.63	4	12	1659834	2996	1014245	0	0	64.23	d__Bacteria;p__Proteobacteria;c__Alphaproteobacteria;o__Rhizobiales;f__Xanthobacteraceae;g__AP-16;s__
C2_38	96.17	1.43	4.05	85	255477	1830	88059	10	1	62.91	d__Bacteria;p__Proteobacteria;c__Alphaproteobacteria;o__Rhizobiales;f__Rhizobiaceae;g__;s__
C2_39	98.9	0	5.74	31	767586	3446	289818	10	1	60.62	d__Bacteria;p__Hydrogenedentota;c__Hydrogenedentia;o__Hydrogenedentiales;f__SLHB01;g__JABWCD01;s__
C2_40	87.6	6.36	2.71	66	229376	1533	91324	10	1	59.18	d__Bacteria;p__Chloroflexota;c__Anaerolineae;o__Anaerolineales;f__UBA11579;g__;s__
C2_41	89.8	2.19	2.52	242	59952	1502	19831	20	2	67.7	d__Bacteria;p__Proteobacteria;c__Gammaproteobacteria;o__Xanthomonadales;f__Xanthomonadaceae;g__Thermomonas;s__
C2_42	97.39	2.56	6.17	15	6053062	1698	6053062	10	1	70.86	d__Bacteria;p__Acidobacteriota;c__Vicinamibacteria;o__Vicinamibacterales;f__;g__;s__
C2_43	72.96	0	0.88	29	212192	1568	80003	0	0	37.2	d__Bacteria;p__Patescibacteria;c__Microgenomatia;o__UBA1406;f__UBA1406;g__UBA1406;s__
C2_44	76.3	2.99	4.44	688	46484	1501	9349	10	1	71.38	d__Bacteria;p__Proteobacteria;c__Alphaproteobacteria;o__Acetobacterales;f__Acetobacteraceae;g__Elioraea;s__
C2_45	88.71	2.2	3.82	488	44937	1503	11075	0	0	71.56	d__Bacteria;p__Gemmatimonadota;c__Gemmatimonadetes;o__Longimicrobiales;f__UBA6960;g__SZUA-318;s__
C2_46	92.52	1.25	4.18	208	113804	1632	35115	0	0	68.47	d__Bacteria;p__Proteobacteria;c__Gammaproteobacteria;o__Burkholderiales;f__Burkholderiaceae;g__Alicycliphilus;s__Alicycliphilus denitrificans
C2_47	86.54	3.66	4.81	345	122983	3832	17616	0	0	66.86	d__Bacteria;p__Firmicutes_E;c__Symbiobacteriia;o__Symbiobacteriales;f__ZC4RG38;g__;s__
C2_48	93.64	1.32	5.84	152	300342	1500	59393	0	0	64.97	d__Bacteria;p__Acidobacteriota;c__Acidobacteriae;o__Bryobacterales;f__Bryobacteraceae;g__UBA690;s__
C2_49	99.09	2.91	5.01	134	206296	4084	62202	0	0	61.3	d__Bacteria;p__Chloroflexota;c__Anaerolineae;o__DUEN01;f__;g__;s__
C2_50	96.93	2.51	3.72	49	437535	1597	147323	0	0	34.44	d__Bacteria;p__Bacteroidota;c__Ignavibacteria;o__Ignavibacteriales;f__Melioribacteraceae;g__SURF-28;s__SURF-28 sp003599395
C2_51	78.76	2.92	2.93	469	106081	1508	10209	20	2	61.41	d__Bacteria;p__Chloroflexota;c__Chloroflexia;o__Thermomicrobiales;f__;g__;s__
C2_52	85.35	5.2	2.25	320	55294	1523	12068	0	0	61.33	d__Bacteria;p__Actinobacteriota;c__Actinomycetia;o__Propionibacteriales;f__Nocardioidaceae;g__Marmoricola;s__
C2_53	70.66	0	4.8	327	71165	1538	24591	10	1	64.34	d__Bacteria;p__Chloroflexota;c__Anaerolineae;o__Caldilineales;f__Caldilineaceae;g__Litorilinea;s__
C2_54	72.94	0	0.8	55	66228	1748	20169	0	0	43.01	d__Bacteria;p__Patescibacteria;c__Saccharimonadia;o__CAILAD01;f__BJGX01;g__;s__
C2_55	95.51	1.69	5.37	175	239078	4024	43730	0	0	56.56	d__Bacteria;p__OLB16;c__OLB16;o__SURF-12;f__SURF-12;g__JABLXU01;s__JABLXU01 sp013177805
C2_56	90.86	0.56	3.46	150	177478	1578	43149	0	0	33.44	d__Bacteria;p__Bacteroidota;c__Ignavibacteria;o__Ignavibacteriales;f__Ignavibacteriaceae;g__Ignavibacterium;s__Ignavibacterium sp900696555
C2_57	90.79	0.88	5.93	294	111227	3884	31664	10	1	59.14	d__Bacteria;p__Acidobacteriota;c__Acidobacteriae;o__Bryobacterales;f__Bryobacteraceae;g__CAADGY01;s__CAADGY01 sp900696665
C2_58	70.97	2.3	4.23	895	36895	1501	6060	20	2	56.92	d__Bacteria;p__Planctomycetota;c__Planctomycetes;o__Pirellulales;f__Ga0077529;g__JABDGM01;s__
C2_59	77.34	4.73	2.84	623	22141	1503	5608	0	0	57.68	d__Bacteria;p__Chloroflexota;c__Anaerolineae;o__Anaerolineales;f__UBA4823;g__UTCFX2;s__UTCFX2 sp002050125
C2_60	86.82	4.45	5.38	162	198522	1591	67281	0	0	64.73	d__Bacteria;p__Chloroflexota;c__Anaerolineae;o__Promineofilales;f__Promineofilaceae;g__JAAYYY01;s__JAAYYY01 sp012515125
C2_61	90.51	0.93	2.94	492	30133	1506	8356	0	0	62.89	d__Bacteria;p__Armatimonadota;c__Chthonomonadetes;o__Chthonomonadales;f__CAJBBX01;g__JABWBA01;s__JABWBA01 sp013360745
C2_62	84.38	0	2.27	112	152860	1620	37001	0	0	62.8	d__Bacteria;p__Proteobacteria;c__Gammaproteobacteria;o__UBA5335;f__UBA5335;g__Macondimonas;s__Macondimonas diazotrophica

### Sheet: C4 MAG info
Bin ID	%Completeness	%Contamination	Genome size (Mb)	#Contig	Maximal contig	Minimal contig	N50	# N	# gap	% GC	GTDB classification
C4_SYM (Strain B)	96.04	0	2.32	2	2314141	3579	2314141	0	0	58	d__Bacteria;p__Firmicutes_E;c__Symbiobacteriia;o__;f__;g__;s__
C4_01	90	4.55	3.95	2	3529475	424635	3529475	0	0	64.84	d__Bacteria;p__Chloroflexota;c__Anaerolineae;o__Promineofilales;f__Promineofilaceae;g__JAAYYY01;s__JAAYYY01 sp012515125
C4_02	97.66	0	3.26	1	3258135	3258135	3258135	0	0	68.83	d__Bacteria;p__Planctomycetota;c__Phycisphaerae;o__Phycisphaerales;f__SM1A02;g__CAADGN01;s__CAADGN01 sp900696545
C4_03	90.91	6.55	3.65	17	2047517	2429	2047517	10	1	51.62	d__Bacteria;p__Chloroflexota;c__Anaerolineae;o__Anaerolineales;f__Anaerolineaceae;g__Bellilinea;s__
C4_04	90.91	1.27	3.92	4	3714151	19826	3714151	0	0	59.51	d__Bacteria;p__Chloroflexota;c__Anaerolineae;o__Anaerolineales;f__EnvOPS12;g__UBA7227;s__UBA7227 sp002473085
C4_05	96.37	0.45	4.13	24	589015	6969	221491	0	0	68.84	d__Bacteria;p__Proteobacteria;c__Alphaproteobacteria;o__Rhizobiales;f__Rhizobiaceae;g__Aquamicrobium_A;s__
C4_06	88.08	6.36	3.48	20	1134894	4238	877229	0	0	56.32	d__Bacteria;p__Chloroflexota;c__Anaerolineae;o__Anaerolineales;f__Anaerolineaceae;g__Bellilinea;s__
C4_07	96.09	0	3.76	2	3728559	29279	3728559	0	0	33.43	d__Bacteria;p__Bacteroidota;c__Ignavibacteria;o__Ignavibacteriales;f__Ignavibacteriaceae;g__Ignavibacterium;s__Ignavibacterium sp900696555
C4_08	99.84	0.47	4.36	2	4346515	18136	4346515	0	0	72.29	d__Bacteria;p__Proteobacteria;c__Gammaproteobacteria;o__Burkholderiales;f__Burkholderiaceae;g__QOAZ01;s__
C4_09	70.62	0	0.87	2	511436	358936	511436	0	0	38.13	d__Bacteria;p__Patescibacteria;c__Microgenomatia;o__UBA1406;f__GWC2-37-13;g__GWC2-37-13;s__GWC2-37-13 sp002050095
C4_10	97.63	2.06	3.68	4	3514111	4619	3514111	0	0	63.71	d__Bacteria;p__Proteobacteria;c__Alphaproteobacteria;o__Rhizobiales;f__Xanthobacteraceae;g__Palsa-892;s__
C4_11	95.29	0.43	3.92	13	847319	1740	575775	0	0	69.16	d__Bacteria;p__Proteobacteria;c__Gammaproteobacteria;o__Burkholderiales;f__Burkholderiaceae;g__SCN-69-89;s__SCN-69-89 sp001724855
C4_12	94.97	0.56	3.35	19	1011364	1594	552535	0	0	42.24	d__Bacteria;p__Bacteroidota;c__Ignavibacteria;o__Ignavibacteriales;f__Ignavibacteriaceae;g__UTCHB3;s__UTCHB3 sp002050155
C4_13	98.99	1.96	4.75	2	4746968	4898	4746968	0	0	68.84	d__Bacteria;p__Proteobacteria;c__Alphaproteobacteria;o__ATCC43930;f__Stellaceae;g__;s__
C4_14	85.06	8.73	5.2	156	239294	1504	121946	30	3	64.71	d__Bacteria;p__Chloroflexota;c__Anaerolineae;o__Promineofilales;f__Promineofilaceae;g__JAAYYY01;s__
C4_15	91.82	5.64	4.91	96	4280012	1510	4280012	20	2	54.79	d__Bacteria;p__Chloroflexota;c__Anaerolineae;o__Anaerolineales;f__UBA4823;g__RBG-16-57-11;s__
C4_16	93.28	0	3.08	2	3051156	27677	3051156	0	0	68.8	d__Bacteria;p__J088;c__J088;o__J088;f__J088;g__;s__
C4_17	94.55	4.91	4.72	10	2196162	3527	873633	0	0	66.34	d__Bacteria;p__Chloroflexota;c__Anaerolineae;o__SBR1031;f__UBA2029;g__;s__
C4_18	95.3	1.28	4.88	11	1558207	1638	1248120	0	0	71.1	d__Bacteria;p__Proteobacteria;c__Gammaproteobacteria;o__Burkholderiales;f__Burkholderiaceae;g__Quisquiliibacterium;s__
C4_19	94.7	2.85	5.22	48	594094	2784	258045	0	0	71.46	d__Bacteria;p__Actinobacteriota;c__Actinomycetia;o__Nitriliruptorales;f__Nitriliruptoraceae;g__;s__
C4_20	90.99	2.23	2.33	70	190000	1574	53383	10	1	67.15	d__Bacteria;p__Actinobacteriota;c__Acidimicrobiia;o__UBA5794;f__ZC4RG35;g__ZC4RG35;s__
C4_21	72.77	0	0.94	14	225037	1982	78977	0	0	40.42	d__Bacteria;p__Patescibacteria;c__ABY1;o__CAIXNZ01;f__;g__;s__
C4_22	92.54	0.93	3.96	104	191273	2316	60915	0	0	61.52	d__Bacteria;p__Armatimonadota;c__UBA5829;o__DSUL01;f__DSUL01;g__;s__
C4_23	70.3	0.99	1.09	2	1074726	19366	1074726	0	0	54.55	d__Bacteria;p__Patescibacteria;c__ABY1;o__SG8-24;f__2-12-FULL-60-25;g__2-12-FULL-60-25;s__2-12-FULL-60-25 sp003576745
C4_24	99	1.24	4.23	5	4158189	2340	4158189	0	0	66.75	d__Bacteria;p__Proteobacteria;c__Alphaproteobacteria;o__Rhodospirillales;f__Magnetospirillaceae;g__;s__
C4_25	94.52	0.55	3.17	13	2996157	1518	2996157	0	0	51.95	d__Bacteria;p__Bacteroidota;c__UBA10030;o__UBA10030;f__;g__;s__
C4_26	98.57	0	2.75	88	198442	1624	59772	0	0	38.98	d__Bacteria;p__Bacteroidota;c__Bacteroidia;o__Flavobacteriales;f__CAIKAF01;g__;s__
C4_27	93.62	3.46	4.99	38	632891	4435	227956	0	0	56.75	d__Bacteria;p__Bacteroidota;c__SZUA-365;o__SZUA-365;f__SZUA-365;g__;s__
C4_28	92.69	0.56	3.64	3	1822088	247672	1822088	0	0	69.22	d__Bacteria;p__Deinococcota;c__Deinococci;o__Deinococcales;f__Trueperaceae;g__JAAYYF01;s__
C4_29	94.45	2.48	5.16	95	1277260	1566	768352	10	1	62.42	d__Bacteria;p__Proteobacteria;c__Alphaproteobacteria;o__Rhizobiales;f__Xanthobacteraceae;g__Pseudorhodoplanes;s__
C4_30	79.03	1.28	2.78	33	696250	1509	301554	0	0	73.58	d__Bacteria;p__Actinobacteriota;c__Acidimicrobiia;o__IMCC26256;f__;g__;s__
C4_31	74.69	0	0.85	28	665792	1555	665792	10	1	33.08	d__Bacteria;p__Patescibacteria;c__Dojkabacteria;o__SC72;f__SC72;g__;s__
C4_32	75.68	7.76	5.87	476	198824	1541	16914	0	0	54.93	d__Bacteria;p__Chloroflexota;c__Anaerolineae;o__Anaerolineales;f__UBA4823;g__DSTM01;s__
C4_33	89.24	1.09	5.65	11	1517603	17692	1111255	0	0	64.65	d__Bacteria;p__Chloroflexota;c__Anaerolineae;o__SBR1031;f__UBA2029;g__TC-15;s__
C4_34	78.01	0.91	4.45	12	931896	13046	616520	0	0	60.57	d__Bacteria;p__Chloroflexota;c__Anaerolineae;o__SBR1031;f__UBA3940;g__;s__
C4_35	84.64	0	2.81	23	2531106	1884	2531106	0	0	66.45	d__Bacteria;p__Proteobacteria;c__Gammaproteobacteria;o__UBA5335;f__UBA5335;g__Macondimonas;s__
C4_36	74.83	0.16	4.08	20	1169450	10660	646648	0	0	64.28	d__Bacteria;p__Proteobacteria;c__Alphaproteobacteria;o__Rhizobiales;f__Xanthobacteraceae;g__;s__
