## Supplementary material for "Nitrate-driven anaerobic oxidation of ethane and butane by bacteria": SI data 2

### Sheet: Ethane oxidation
Locus Tag	Gene	Feature of gene product	Transcriptome		Proteome
			(TPM)		(Unique peptides)
			Stage 1	Stage 2	Stage 1	Stage 2
Ethane activation
Sym_00258	assA_1	Alkylsuccinate synthase alpha subunit	167.304	205.593
Sym_00260	assD_1	Alkylsuccinate synthase activating protein	1184.64	1641.23
Sym_00261	assA_2	Alkylsuccinate synthase alpha subunit	50372.7	83694.2	2	3
Sym_00262	assD_2	Alkylsuccinate synthase activating protein	1269.04	1208.86	1	2
Sym_00263	assA_3	Alkylsuccinate synthase alpha subunit	29698.7	32992.8	1	2
Sym_02175	fadD	long-chain acyl-CoA synthetase	48.8647	98.9572	2	3
Sym_01402	fadD	long-chain acyl-CoA synthetase	911.628	1406.07	4	5
Sym_00056	mcmA_1	Methylmalonyl-CoA mutase, C-terminal domain	386.174	356.881
Sym_02168	mcmA_2	Methylmalonyl-CoA mutase, C-terminal domain	962.416	620.97
Sym_02167	mcmA_3	Methylmalonyl-CoA mutase, N-terminal domain	1196.2	767.461	4	5
Sym_01405	mcmA_4	Methylmalonyl-CoA mutase, C-terminal domain	972.707	1483.61	2	2
Sym_01404	mcmA_5	Methylmalonyl-CoA mutase, N-terminal domain	863.899	1297.23	4	3
Sym_01997	mcmA_6	Methylmalonyl-CoA mutase, N-terminal domain	303.019	449.003	1	1
Sym_00157	pccB_1	Probable propionyl-CoA carboxylase beta chain 5	88.0527	33.6344	1	1
Sym_02000	pccB_2	Propionyl-CoA carboxylase beta chain	344.829	144.276		1
Sym_01416	pccB_3	Propionyl-CoA carboxylase beta chain	343.514	517.589	1	2
Sym_01409	pccB_4	Propionyl-CoA carboxylase beta chain	385.56	651.099	6	6
Beta oxidation
Sym_00936	eftB_1	Electron transfer flavoprotein beta subunit	993.761	660.048	4	1
Sym_00935	eftA_1	Electron transfer flavoprotein alpha subunit	895.793	598.553	3	5
Sym_02402	eftA_2	Electron transfer flavoprotein alpha subunit	3.34668	0
Sym_02401	eftB_2	Eectron transfer flavoprotein beta subunit	0.83272	1.00613
Sym_02076	fadA_1	Acetyl-CoA acyltransferase	0	0
Sym_01554	fadA_2	Acetyl-CoA acetyltransferase	564.64	302.727		1
Sym_01413	fadA_3	Acetyl-CoA C-acetyltransferase	758.326	1263.64	2	2
Sym_01398	fadA_4	Acetyl-CoA C-acetyltransferase	510.214	601.87
Sym_00956	fadA_5	Acetyl-CoA C-acetyltransferase	94.9689	62.9485
Sym_01414		Acyl-CoA transferase	700.485	1141.73
Sym_01415	fadB_1	Acyl-CoA dehydrogenase	411.27	628.51		2
Sym_00954	fadB_2	Acyl-CoA dehydrogenase	93.3874	0
Sym_00940	fadB_3	Acyl-CoA dehydrogenase	63.5979	148.029
Sym_02170	fadB_4	Acyl-CoA dehydrogenase	1549.25	1018.94		2
Sym_02075	fadB_5	Acyl-CoA dehydrogenase	0	0
Sym_01401	fadB_6	Acyl-CoA dehydrogenase	737.939	942.899	3	3
Sym_00392	echA_1	Enoyl-CoA hydratase	894.129	644.379	1	2
Sym_00057	echA_2	Enoyl-CoA hydratase	238.311	236.795	1	1
Sym_01410	echA_3	Enoyl-CoA hydratase	419.76	773.426	3	3
Sym_00939	echA_4	Enoyl-CoA hydratase	39.7539	83.3621
Sym_00938	echA_5	Enoyl-CoA hydratase	1071.87	443.416		2
Sym_01555		Probable 3-hydroxybutyryl-CoA dehydrogenase	838.075	522.429	2	2
TCA cycle and methylmalonyl-CoA pathway
Sym_01850		Citrate (Re)-synthase	2100.91	1890.07	1	4
Sym_00115		Aconitate hydratase	24.4974	0	3	3
Sym_01851	icd	Isocitrate dehydrogenase [NADP]	644.46	400.283	5	8
Sym_01995	oorC	2-oxoglutarate ferredoxin oxidoreductase subunit gamma	1669.96	1322.63	3	3
Sym_01994	oorB	2-oxoglutarate ferredoxin oxidoreductase subunit beta	2263.72	1561.8		1
Sym_01993	oorA	2-oxoglutarate ferredoxin oxidoreductase subunit alpha	1728.64	1272.94	1	1
Sym_01992	oorD	2-oxoglutarate ferredoxin oxidoreductase subunit delta	1893.92	1551.19
Sym_02144	sucD	Succinate--CoA ligase [ADP-forming] subunit alpha	1457.57	508.303	1	1
Sym_02143	sucC	Succinate--CoA ligase [GDP-forming] subunit beta	1076.55	328.309	3	6
Sym_01970	sdhB	Succinate dehydrogenase / fumarate reductase, iron-sulfur subunit	1302.3	650.82	1	1
Sym_01969	sdhA	Succinate dehydrogenase / fumarate reductase, flavoprotein subunit	774.227	367.912	3	5
Sym_01968	sdhC	Succinate dehydrogenase / fumarate reductase, cytochrome b subunit	959.836	342.675
Sym_00495	fumA_1	Fumarate hydratase subunit alpha	744.24	740.301	1	2
Sym_00494	fumB_1	Fumarate hydratase subunit beta	723.135	852.723	1	1
Sym_00111	fumA_2	Fumarate hydratase subunit alpha	448.108	453.423
Sym_00110	fumB_2	Fumarate hydratase subunit beta	681.622	1388.07
Sym_01852	mdh	Malate dehydrogenase	895.397	558.117	3	4
Sym_00056	mcmA_1	Methylmalonyl-CoA mutase	386.174	356.881
Sym_02168	mcmA_2	Methylmalonyl-CoA mutase	962.416	620.97
Sym_02167	mcmA_3	Methylmalonyl-CoA mutase	1196.2	767.461	4	5
Sym_01405	mcmA_4	Methylmalonyl-CoA mutase	972.707	1483.61	2	2
Sym_01404	mcmA_5	Methylmalonyl-CoA mutase	863.899	1297.23	4	3
Sym_01997	mcmA_6	Methylmalonyl-CoA mutase	303.019	449.003	1	1
Sym_00157	pccB_1	Probable propionyl-CoA carboxylase beta chain 5	88.0527	33.6344	1	1
Sym_02000	pccB_2	Propionyl-CoA carboxylase beta chain	344.829	144.276		1
Sym_01416	pccB_3	Propionyl-CoA carboxylase beta chain	343.514	517.589	1	2
Sym_01409	pccB_4	Propionyl-CoA carboxylase beta chain	385.56	651.099	6	6
Reverse acetyl-CoA pathway
Sym_00788	codh	Carbon monoxide dehydrogenase	3763.25	2296.78	7	9
Sym_00823	cooF	Carbon-monoxide dehydrogenase iron sulfur subunit	1085.23	613.044
Sym_01336	mthfr	Bifunctional homocysteine S-methyltransferase/5,10-Methylenetetrahydrofolate reductase	506.001	327.635	2	2
Sym_02351	mthfd	Methylenetetrahydrofolate dehydrogenase	510.779	279.72
Sym_00615	fthd	Formyltetrahydrofolate deformylase	0.0480415	5.24464	1	2
Sym_01552	fdh_1	Formate dehydrogenase subunit alpha	107.761	39.4133
Sym_01551	fdh_2	Putative formate dehydrogenase SA2102	99.3729	70.806

### Sheet: Nitrate reduction
Locus Tag	Gene	Feature of gene product	Transcriptome		Proteome
			(TPM)		(Unique peptides)
			Stage 1	Stage 2	Stage 1	Stage 2
Sym_00991	napA	Periplasmic nitrate reductase catalytic subunit	331.108	31.6899	8	12
Sym_00990	napB	Periplasmic nitrate reductase electron transfer subunit	403.994	49.0046	2	2
Sym_00687	nrfH_1	Cytochrome c-type protein NrfH	0	3.27675
Sym_00686	nrfA_1	Cytochrome c nitrite reductase subunit NrfA	0	0
Sym_01562	nrfA_2	Cytochrome c nitrite reductase subunit NrfA	201.234	198.234	1	1
Sym_01563	nrfH_3	Cytochrome c-type protein NrfH	3301.3	1857.82
Sym_01978	nrfH_2	Cytochrome c-type protein NrfH	1007.8	2020.7
Sym_01977		Putative cytochrome c nitrite reductase subunit NrfA	1218.8	1982.33	1	2
Sym_00597	norB_1	Nitric oxide reductase subunit B	4.67075	5.57493
Sym_01829	norB_2	Nitric oxide reductase subunit B	734.645	0	3	4
Sym_02140	nosZ	Nitrous-oxide reductase	757.561	1569.63	3	7
Sym_02138	nosD	Nitrous oxidase accessory protein	102.446	210.372
Sym_01396	narK	Probable nitrate/nitrite transporter NarK2	543.436	561.744
Sym_01586	nasD_2	Nitrite reductase [NAD(P)H]	366.154	340.519		1
Sym_00837	nasD_1	Nitrite reductase [NAD(P)H]	1.25138	0.0200428
Sym_00836	nasE	Assimilatory nitrite reductase [NAD(P)H] small subunit	13.4585	0
Sym_00835	nirC	Nitrite transporter NirC	0	0.0581312

### Sheet: Energy metabolism
Locus Tag	Gene	Feature of gene product	Transcriptome		Proteome
			(TPM)		(Unique peptides)
			Stage 1	Stage 2	Stage 1	Stage 2
Sym_00742	nuoA	NADH-quinone oxidoreductase subunit A	290.603	154.134
Sym_00741	nuoB	NADH-quinone oxidoreductase subunit B	267.635	145.388	2	1
Sym_00740	nuoC	NADH-quinone oxidoreductase subunit C	335.759	183.411		1
Sym_00739	nuoD	NADH-quinone oxidoreductase subunit D	461.863	277.426	2	2
Sym_00738	nuoE	NADH-quinone oxidoreductase subunit E	315.872	176.879
Sym_00737	nuoF	NADH-quinone oxidoreductase subunit F	435.128	278.57	1	3
Sym_00736	nuoG	NADH-quinone oxidoreductase subunit G	292.007	165.835	2	2
Sym_00735	nuoH	NADH-quinone oxidoreductase subunit H	181.805	85.0692	1	1
Sym_00734	nuoI	NADH-quinone oxidoreductase subunit I	285.794	170.997	1	2
Sym_00733	nuoJ	NADH-quinone oxidoreductase subunit J	236.024	0.195627	1	1
Sym_00732	nuoK	NADH-quinone oxidoreductase subunit K	158.985	81.5157
Sym_00731	nuoL	NADH-quinone oxidoreductase subunit L	259.975	135.71	1	1
Sym_00730	nuoM	NADH-quinone oxidoreductase subunit M	275.598	124.377	1	1
Sym_02107	nuoN	NADH-quinone oxidoreductase subunit N	715.155	306.33
Sym_02106	nuoM	NADH-quinone oxidoreductase subunit M	650.869	303.048	2	2
Sym_02105	nuoL	NADH-quinone oxidoreductase subunit L	409.749	303.008
Sym_02104	nuoK	NADH-quinone oxidoreductase subunit K	167.984	80.0862
Sym_02103	nuoJ	NADH-quinone oxidoreductase subunit J	188.685	105.807
Sym_02102	nuoI	NADH-quinone oxidoreductase subunit I	413.236	259.042
Sym_02101	nuoH	NADH-quinone oxidoreductase subunit H	229.583	123.92
Sym_02100	nuoD	NADH-quinone oxidoreductase subunit D	282.631	76.9786	1	2
Sym_02099	nuoC	NADH-quinone oxidoreductase subunit C	320.709	191.063
Sym_02098	nuoB	NADH-quinone oxidoreductase subunit B	287.113	62.0526
Sym_02097	nuoA	NADH-quinone oxidoreductase subunit A	530.63	308.503
Sym_01326	ATPF1E	ATP synthase epsilon chain	469.138	353.525
Sym_01325	ATPF1B	ATP synthase subunit beta	706.23	581.203		3
Sym_01324	ATPF1G	ATP synthase gamma chain	533.011	445.415		1
Sym_01323	ATPF1A	ATP synthase subunit alpha	662.378	530.062	4	6
Sym_01322	ATPF1D	ATP synthase subunit delta	762.928	820.965	2	3
Sym_01321	ATPF0B	ATP synthase subunit b, sodium ion specific	736.487	634.942	4	4
Sym_01320	ATPF0C	ATP synthase subunit c	3535.75	1877.81	2	2
Sym_01319	ATPF0A	ATP synthase subunit a	916.844	829.651
