## Supplementary material for "Nitrate-driven anaerobic oxidation of ethane and butane by bacteria": SI data 3

### Sheet: Butane oxidation
Locus Tag	Gene	Feature of gene product	Transcriptome		Proteome
			(TPM)		(Unique peptides)
			Stage 1	Stage 2	Stage 1	Stage 2
Butane activation
Sym_00258	assA_1	Alkylsuccinate synthase alpha subunit	3717.39	0.78214
Sym_00260	assD_1	Alkylsuccinate synthase activating protein	1519.44	202.055
Sym_00261	assA_2	Alkylsuccinate synthase alpha subunit	19540.6	5227.88	12	12
Sym_00262	assD_2	Alkylsuccinate synthase activating protein	1767.03	229.51	7	7
Sym_00263	assA_3	Alkylsuccinate synthase alpha subunit	56399.3	13451.6
Sym_02175	fadD	long-chain acyl-CoA synthetase	44.4474	118.227	3	3
Sym_01402	fadD	long-chain acyl-CoA synthetase	0.0608227	0.373548	5	5
Sym_00056	mcmA_1	Methylmalonyl-CoA mutase, C-terminal domain	377.889	255.803
Sym_02168	mcmA_2	Methylmalonyl-CoA mutase, C-terminal domain	921.97	482.613	2	2
Sym_02167	mcmA_3	Methylmalonyl-CoA mutase, N-terminal domain	718.853	384.193	4	4
Sym_01405	mcmA_4	Methylmalonyl-CoA mutase, C-terminal domain	920.861	756.677
Sym_01404	mcmA_5	Methylmalonyl-CoA mutase, N-terminal domain	859.887	716.191	4	4
Sym_01997	mcmA_6	Methylmalonyl-CoA mutase, N-terminal domain	413.204	1017.51	2	2
Sym_00157	pccB_1	Probable propionyl-CoA carboxylase beta chain 5	1262.31	703.642	6	7
Sym_02000	pccB_2	Propionyl-CoA carboxylase beta chain	169.665	133.201
Sym_01416	pccB_3	Propionyl-CoA carboxylase beta chain	1300.98	2490
Sym_01409	pccB_4	Propionyl-CoA carboxylase beta chain	376.058	348.882	4	5
Beta oxidation
Sym_00936	eftB_1	Electron transfer flavoprotein beta subunit	1293.36	436.05	3	2
Sym_00935	eftA_1	Electron transfer flavoprotein alpha subunit	1345.18	398.546	2	2
Sym_02402	eftA_2	Electron transfer flavoprotein alpha subunit	10.4948	21.4003
Sym_02401	eftB_2	Eectron transfer flavoprotein beta subunit	5.71866	5.44385	1
Sym_02076	fadA_1	Acetyl-CoA acyltransferase	792.621	3288.28
Sym_01554	fadA_2	Acetyl-CoA acyltransferase	701.95	88.6755
Sym_01413	fadA_3	Acetyl-CoA acyltransferase	1991.65	9787.06	3	1
Sym_01398	fadA_4	Acetyl-CoA acyltransferase	510.214	601.87
Sym_00956	fadA_5	Acetyl-CoA acyltransferase	495.872	391.217
Sym_01414		Acyl-CoA transferase	1691.53	6937.91
Sym_01415	fadB_1	Acyl-CoA dehydrogenase	1261.16	3011.97
Sym_00954	fadB_2	Acyl-CoA dehydrogenase	411.319	340.878
Sym_00940	fadB_3	Acyl-CoA dehydrogenase	318.246	265.862
Sym_02170	fadB_4	Acyl-CoA dehydrogenase	1520.27	656.203	2	1
Sym_02075	fadB_5	Acyl-CoA dehydrogenase	685.501	2572.68	3	4
Sym_01401	fadB_6	Acyl-CoA dehydrogenase	699.901	653.235
Sym_00392	echA_1	Enoyl-CoA hydratase	886.547	311.748	1
Sym_00057	echA_2	Enoyl-CoA hydratase	385.094	229.462	2	3
Sym_01410	echA_3	Enoyl-CoA hydratase	1006.87	1674.35	2	1
Sym_00939	echA_4	Enoyl-CoA hydratase	244.79	163.11
Sym_00938	echA_5	Enoyl-CoA hydratase	1047.34	271.583
Sym_01555		Probable 3-hydroxybutyryl-CoA dehydrogenase	1012.58	240.015	3	4
TCA cycle and methylmalonyl-CoA pathway
Sym_01850		Citrate (Re)-synthase	2125.58	3925.36	10	9
Sym_00115		Aconitate hydratase	18.2061	0	1
Sym_01851	icd	Isocitrate dehydrogenase [NADP]	1030.68	1019.65	11	12
Sym_01995	oorC	2-oxoglutarate ferredoxin oxidoreductase subunit gamma	2033.05	1010.94	3	2
Sym_01994	oorB	2-oxoglutarate/2-oxoacid ferredoxin oxidoreductase subunit beta	3031.48	1226.95	2	3
Sym_01993	oorA	2-oxoglutarate/2-oxoacid ferredoxin oxidoreductase subunit alpha	2118.35	673.576	2	1
Sym_01992	oorD	2-oxoglutarate ferredoxin oxidoreductase subunit delta	1984.52	489.996
Sym_02144	sucC	Succinate--CoA ligase [ADP-forming] subunit alpha	2134.1	581.614	1	2
Sym_02143	sucD	Succinate--CoA ligase [GDP-forming] subunit beta	1679.92	453.022	8	6
Sym_01970	sdhB	Succinate dehydrogenase / fumarate reductase, iron-sulfur subunit	1013.89	106.617
Sym_01969	sdhA	Succinate dehydrogenase / fumarate reductase, flavoprotein subunit	656.988	86.9489	4	5
Sym_01968	sdhC	Succinate dehydrogenase / fumarate reductase, cytochrome b subunit	602.378	55.84
Sym_00495	fumA_1	Fumarate hydratase subunit alpha	998.067	1260.16
Sym_00494	fumB_1	Fumarate hydratase subunit beta	719.976	995.717
Sym_00111	fumA_2	Fumarate hydratase subunit alpha	641.394	1288.85
Sym_00110	fumB_2	Fumarate hydratase subunit beta	793.54	2666.42
Sym_01852	mdh	Malate dehydrogenase	1350.38	1637.41	3	3
Sym_00056	mcmA_1	Methylmalonyl-CoA mutase, C-terminal domain	377.889	255.803
Sym_02168	mcmA_2	Methylmalonyl-CoA mutase, C-terminal domain	921.97	482.613	2	2
Sym_02167	mcmA_3	Methylmalonyl-CoA mutase, N-terminal domain	718.853	384.193	4	4
Sym_01405	mcmA_4	Methylmalonyl-CoA mutase, C-terminal domain	920.861	756.677
Sym_01404	mcmA_5	Methylmalonyl-CoA mutase, N-terminal domain	859.887	716.191	4	4
Sym_01997	mcmA_6	Methylmalonyl-CoA mutase, N-terminal domain	413.204	1017.51	2	2
Sym_00157	pccB_1	Probable propionyl-CoA carboxylase beta chain 5	1262.31	703.642	6	7
Sym_02000	pccB_2	Propionyl-CoA carboxylase beta chain	169.665	133.201
Sym_01416	pccB_3	Propionyl-CoA carboxylase beta chain	1300.98	2490
Sym_01409	pccB_4	Propionyl-CoA carboxylase beta chain	376.058	348.882	4	5
Reverse acetyl-CoA pathway
Sym_00788	codh	Carbon monoxide dehydrogenase	6671.45	8906.46	7	7
Sym_00823	cooF	Carbon-monoxide dehydrogenase iron sulfur subunit	1301.88	126.466
Sym_01336	mthfr	Bifunctional homocysteine S-methyltransferase/5,10-Methylenetetrahydrofolate reductase	311.012	267.122	1	1
Sym_02351	mthfd	Methylenetetrahydrofolate dehydrogenase	400.683	105.292		1
Sym_00615	fthd	Formyltetrahydrofolate deformylase	0	6.21383
Sym_01552	fdh_1	Formate dehydrogenase subunit alpha	94.1265	18.2296
Sym_01551	fdh_2	Putative formate dehydrogenase SA2102	90.3584	58.5119

### Sheet: Nitrate reduction
Locus Tag	Gene	Feature of gene product	Transcriptome		Proteome
			(TPM)		(Unique peptides)
			Stage 1	Stage 2	Stage 1	Stage 2
Sym_00991	napA_1	Periplasmic nitrate reductase catalytic subunit	804.647	650.931	48	46
Sym_00990	napB	Periplasmic nitrate reductase electron transfer subunit	950.484	811.269	12	12
Sym_00687	nrfH_1	Cytochrome c-type protein NrfH	1.13414	0
Sym_00686	nrfA_1	Cytochrome c nitrite reductase subunit NrfA	2.12685	0
Sym_01562	nrfA_2	Cytochrome c nitrite reductase subunit NrfA	173.292	7077.23	2	1
Sym_01563	nrfH_3	Cytochrome c-type protein NrfH	2996.36	12053.8
Sym_01978	nrfH_2	Cytochrome c-type protein NrfH	239.775	317.018
Sym_01977		Putative cytochrome c nitrite reductase subunit NrfA	268.476	336.422
Sym_00597	norB_1	Nitric oxide reductase subunit B	2.09768	24.8072
Sym_01829	norB_2	Nitric oxide reductase subunit B	1585.78	1920.83	3	3
Sym_02140	nosZ	Nitrous-oxide reductase	644.895	21406.6	11	10
Sym_02138	nosD	Nitrous oxidase accessory protein	188.059	2130.66
Sym_01396	narK	Probable nitrate/nitrite transporter NarK2	337.598	284.832		1
Sym_01586	nasD_2	Nitrite reductase [NAD(P)H]	747.971	205.445	4	3
Sym_00837	nasD_1	Nitrite reductase [NAD(P)H]	2.65318	5.31263
Sym_00836	nasE	Assimilatory nitrite reductase [NAD(P)H] small subunit	14.5037	17.4659
Sym_00835	nirC	Nitrite transporter NirC	1.85358	2.47226

### Sheet: Energy metabolism
Locus Tag	Gene	Feature of gene product	Transcriptome		Proteome
			(TPM)		(Unique peptides)
			Stage 1	Stage 2	Stage 1	Stage 2
Sym_00742	nuoA	NADH-quinone oxidoreductase subunit A	347.642	24.303
Sym_00741	nuoB	NADH-quinone oxidoreductase subunit B	340.405	13.0212
Sym_00740	nuoC	NADH-quinone oxidoreductase subunit C	473.748	74.8973
Sym_00739	nuoD	NADH-quinone oxidoreductase subunit D	651.287	104.811	3	3
Sym_00738	nuoE	NADH-quinone oxidoreductase subunit E	466.41	81.0245
Sym_00737	nuoF	NADH-quinone oxidoreductase subunit F	630.344	116.829	3	4
Sym_00736	nuoG	NADH-quinone oxidoreductase subunit G	482.413	108.951
Sym_00735	nuoH	NADH-quinone oxidoreductase subunit H	279.586	5.0609
Sym_00734	nuoI	NADH-quinone oxidoreductase subunit I	488.102	74.803
Sym_00733	nuoJ	NADH-quinone oxidoreductase subunit J	411.032	0
Sym_00732	nuoK	NADH-quinone oxidoreductase subunit K	280.119	0
Sym_00731	nuoL	NADH-quinone oxidoreductase subunit L	446.856	41.6777
Sym_00730	nuoM	NADH-quinone oxidoreductase subunit M	419.55	62.9493
Sym_02107	nuoN	NADH-quinone oxidoreductase subunit N	688.332	438.847
Sym_02106	nuoM	NADH-quinone oxidoreductase subunit M	679.102	372.885	2	1
Sym_02105	nuoL	NADH-quinone oxidoreductase subunit L	309.313	342.937
Sym_02104	nuoK	NADH-quinone oxidoreductase subunit K	154.474	151.238
Sym_02103	nuoJ	NADH-quinone oxidoreductase subunit J	169.606	176.62
Sym_02102	nuoI	NADH-quinone oxidoreductase subunit I	360.01	417.223
Sym_02101	nuoH	NADH-quinone oxidoreductase subunit H	216.706	180.037
Sym_02100	nuoD	NADH-quinone oxidoreductase subunit D	297.478	239.434	4	3
Sym_02099	nuoC	NADH-quinone oxidoreductase subunit C	339.766	266.573
Sym_02098	nuoB	NADH-quinone oxidoreductase subunit B	248.109	183.922	1
Sym_02097	nuoA	NADH-quinone oxidoreductase subunit A	443.032	364.709
Sym_01326	ATPF1E	ATP synthase epsilon chain	1413.61	459.659
Sym_01325	ATPF1B	ATP synthase subunit beta	1312.81	507.304	5	4
Sym_01324	ATPF1G	ATP synthase gamma chain	1045.91	364.998	1	2
Sym_01323	ATPF1A	ATP synthase subunit alpha	1297.2	518.807	8	7
Sym_01322	ATPF1D	ATP synthase subunit delta	1141.2	492.484
Sym_01321	ATPF0B	ATP synthase subunit b, sodium ion specific	1320.55	492.557
Sym_01320	ATPF0C	ATP synthase subunit c	4273.67	1321.64	3	3
Sym_01319	ATPF0A	ATP synthase subunit a	1447.38	631.096
